# Elucidating cryptic sympatric speciation in terrestrial orchids

**DOI:** 10.1101/828491

**Authors:** Emerson R. Pansarin, Alessandro W.C. Ferreira

**Affiliations:** University of São Paulo, FFCLRP-USP, Department of Biology, Av. Bandeirantes 3900, 14040-901, Ribeirão Preto, SP, Brazil; Federal University of Maranhão, Campus Dom Delgado, Department of Biology, Av. dos Portugueses, 1966, 65080-805, São Luís, MA, Brazil

**Keywords:** Epidendroideae, mesophytic semideciduos forest, Orchidaceae, reproductive biology, reproductive isolation

## Abstract

**PREMISE:** Cryptic sympatric speciation occurs when closely related species arises with no geographic or spatial isolation. Since cryptic species can not usually be detected when investigations are based exclusively on classical plant taxonomy, molecular markers and integrative taxonomy are important tools to elucidate the identity of cryptic taxa.
