## Supplementary material for "Elucidating cryptic sympatric speciation in terrestrial orchids": S7

### Sheet: MatrixOutput
AY907092.1_Liparisnervosa		0.00265673	0.00260186	0.00261135	0.00264323
EP120-416_Liparisnervosa	0.0197016		0.000301646	0.00127244	0.00104628
EP128-417_Liparisnervosa	0.019385	0.000308713		0.00120335	0.000997839
EP136-418_Liparissp. crypyic	0.0200212	0.00433349	0.00402315		0.00094137
EP144-419_Liparissp. Crypyic	0.020339	0.00340278	0.00309282	0.00216364

### Sheet: Caption
Table. Estimates of Evolutionary Divergence between Sequences
The number of base substitutions per site from between sequences are shown. Standard error estimate(s) are shown above the diagonal. Analyses were conducted using the Kimura 2-parameter model [1]. The analysis involved 5 nucleotide sequences. Codon positions included were 1st+2nd+3rd+Noncoding. All positions containing gaps and missing data were eliminated. There were a total of 3240 positions in…
1. Kimura M. (1980). A simple method for estimating evolutionary rate of base substitutions through comparative studies of nucleotide sequences. Journal of Molecular Evolution 16:111-120.
2. Kumar S., Stecher G., and Tamura K. (2015). MEGA7: Molecular Evolutionary Genetics Analysis version 7.0 for bigger datasets.Molecular Biology and Evolution (submitted).
Disclaimer: Although utmost care has been taken to ensure the correctness of the caption, the caption text is provided "as is" without any warranty of any kind. Authors advise the user to carefully check the caption prior to its use for any purpose and report any errors or problems to the authors immediately (www.megasoftware.net). In no event shall the authors and their employers be liable for a…
